# DYT-TOR1A Subcellular Proteomics Reveals Selective Vulnerability of the Nuclear Proteome to Cell Stress

**DOI:** 10.1101/2021.07.10.451533

**Authors:** Kunal Shroff, Zachary F. Caffall, Nicole Calakos

**Affiliations:** Department of Neurology, Duke University Medical Center; Department of Neurobiology, Duke University Medical Center; Department of Cell Biology, Duke University Medical Center; Department of Duke University Medical Center, Duke Institute for Brain Sciences, Duke University Durham, North Carolina, USA

**Keywords:** Dystonia, Subcellular fractionation, TorsinA, Compartment-specific proteome, Stress Response, Movement disorder

## Abstract

TorsinA is a AAA^+^ ATPase that shuttles between the ER lumen and outer nuclear envelope in an ATP-dependent manner and is functionally implicated in nucleocytoplasmic transport. We hypothesized that the DYT-TOR1A dystonia disease-causing variant, ΔE TorsinA, may therefore disrupt the normal subcellular distribution of proteins between the nuclear and cytosolic compartments. To test this hypothesis, we performed proteomic analysis on nuclear and cytosolic subcellular fractions from DYT-TOR1A and wildtype mouse embryonic fibroblasts (MEFs). We further examined the compartmental proteomes following exposure to thapsigargin (Tg), an endoplasmic reticulum (ER) stressor, because DYT-TOR1A dystonia models have previously shown abnormalities in cellular stress responses. Across both subcellular compartments, proteomes of DYT-TOR1A cells showed basal state disruptions consistent with an activated stress response, and in response to thapsigargin, a blunted stress response. However, the DYT-TOR1A nuclear proteome under Tg cell stress showed the most pronounced and disproportionate degree of protein disruptions – 3-fold greater than all other conditions. The affected proteins extended beyond those typically associated with stress responses, including enrichments for processes critical for neuronal synaptic function. These findings highlight the advantage of subcellular proteomics to reveal events that localize to discrete subcellular compartments and refine thinking about the mechanisms and significance of cell stress in DYT-TOR1A pathogenesis.

**Highlights:**

- The DYT-TOR1A nuclear proteome under cell stress showed 3-fold greater protein disruptions.
- DYT-TOR1A MEFs show basal proteome alterations consistent with cell stress.
- Thapsigargin modulation of WT stress-responsive proteins is blunted in DYT-TOR1A MEFs.
- TorsinB was identified as part of the cell-stress responsive proteome in WT MEFs.

**Graphical Abstract:** 
