## Supplemental Table 1 for "DYT-TOR1A Subcellular Proteomics Reveals Selective Vulnerability of the Nuclear Proteome to Cell Stress"

### Sheet: Sheet1
GroupID	Category	Term	Description	LogP	Log(q-value)	InTerm_InList	Genes	Symbols
1_Summary	GO Biological Processes	GO:0015740	C4-dicarboxylate transport	-4.38487	-0.412965	6/7	8402,8604,10165,56262,79751,84230,2348,6812,10755	SLC25A11,SLC25A12,SLC25A13,LRRC8A,SLC25A22,LRRC8C,FOLR1,STXBP1,GIPC1
1_Member	GO Biological Processes	GO:0015740	C4-dicarboxylate transport	-4.38487	-0.412965	6/7	8402,8604,10165,56262,79751,84230	SLC25A11,SLC25A12,SLC25A13,LRRC8A,SLC25A22,LRRC8C
1_Member	GO Biological Processes	GO:0015810	aspartate transmembrane transport	-4.31175	-0.412965	5/5	8604,10165,56262,79751,84230	SLC25A12,SLC25A13,LRRC8A,SLC25A22,LRRC8C
1_Member	GO Biological Processes	GO:0006835	dicarboxylic acid transport	-3.36983	0	9/19	2348,6812,8402,8604,10165,10755,56262,79751,84230	FOLR1,STXBP1,SLC25A11,SLC25A12,SLC25A13,GIPC1,LRRC8A,SLC25A22,LRRC8C
1_Member	GO Biological Processes	GO:0015800	acidic amino acid transport	-2.67011	0	7/15	6812,8604,10165,10755,56262,79751,84230	STXBP1,SLC25A12,SLC25A13,GIPC1,LRRC8A,SLC25A22,LRRC8C
1_Member	GO Biological Processes	GO:0043490	malate-aspartate shuttle	-2.58522	0	3/3	8604,10165,79751	SLC25A12,SLC25A13,SLC25A22
1_Member	GO Biological Processes	GO:0070778	L-aspartate transmembrane transport	-2.58522	0	3/3	8604,10165,79751	SLC25A12,SLC25A13,SLC25A22
2_Summary	GO Biological Processes	GO:1901615	organic hydroxy compound metabolic process	-3.43084	0	38/160	30,31,224,231,1312,1719,2184,2260,2584,2820,3613,3930,4128,4597,4790,4952,5335,5341,5469,5562,5978,6342,7555,8604,9517,10654,10755,10901,11315,27163,51477,51706,55825,57016,122618,136319,158219,284161	ACAA1,ACACA,ALDH3A2,AKR1B1,COMT,DHFR,FAH,FGFR1,GALK1,GPD2,IMPA2,LBR,MAOA,MVD,NFKB1,OCRL,PLCG1,PLEK,MED1,PRKAA1,REST,SCP2,CNBP,SLC25A12,SPTLC2,PMVK,GIPC1,DHRS4,PARK7,NAAA,ISYNA1,CYB5R1,PECR,AKR1B10,PLD4,MTPN,TTC39B,GDPD1
2_Member	GO Biological Processes	GO:1901615	organic hydroxy compound metabolic process	-3.43084	0	38/160	30,31,224,231,1312,1719,2184,2260,2584,2820,3613,3930,4128,4597,4790,4952,5335,5341,5469,5562,5978,6342,7555,8604,9517,10654,10755,10901,11315,27163,51477,51706,55825,57016,122618,136319,158219,284161	ACAA1,ACACA,ALDH3A2,AKR1B1,COMT,DHFR,FAH,FGFR1,GALK1,GPD2,IMPA2,LBR,MAOA,MVD,NFKB1,OCRL,PLCG1,PLEK,MED1,PRKAA1,REST,SCP2,CNBP,SLC25A12,SPTLC2,PMVK,GIPC1,DHRS4,PARK7,NAAA,ISYNA1,CYB5R1,PECR,AKR1B10,PLD4,MTPN,TTC39B,GDPD1
2_Member	GO Biological Processes	GO:0034308	primary alcohol metabolic process	-2.80598	0	9/22	224,231,2820,5978,11315,27163,55825,57016,284161	ALDH3A2,AKR1B1,GPD2,REST,PARK7,NAAA,PECR,AKR1B10,GDPD1
2_Member	GO Biological Processes	GO:0006066	alcohol metabolic process	-2.49292	0	28/121	31,224,231,1719,2260,2584,2820,3613,3930,4597,4790,4952,5335,5341,5562,5978,7555,9517,10654,10901,11315,27163,51477,55825,57016,122618,158219,284161	ACACA,ALDH3A2,AKR1B1,DHFR,FGFR1,GALK1,GPD2,IMPA2,LBR,MVD,NFKB1,OCRL,PLCG1,PLEK,PRKAA1,REST,CNBP,SPTLC2,PMVK,DHRS4,PARK7,NAAA,ISYNA1,PECR,AKR1B10,PLD4,TTC39B,GDPD1
2_Member	GO Biological Processes	GO:0046165	alcohol biosynthetic process	-2.09239	0	16/62	31,231,1719,3613,3930,4597,4790,5335,5341,5562,5978,7555,9517,10654,11315,51477	ACACA,AKR1B1,DHFR,IMPA2,LBR,MVD,NFKB1,PLCG1,PLEK,PRKAA1,REST,CNBP,SPTLC2,PMVK,PARK7,ISYNA1
3_Summary	GO Biological Processes	GO:0006482	protein demethylation	-2.79959	0	4/5	5253,23210,51400,221037,328,54890	PHF2,JMJD6,PPME1,JMJD1C,APEX1,ALKBH5
3_Member	GO Biological Processes	GO:0006482	protein demethylation	-2.79959	0	4/5	5253,23210,51400,221037	PHF2,JMJD6,PPME1,JMJD1C
3_Member	GO Biological Processes	GO:0008214	protein dealkylation	-2.79959	0	4/5	5253,23210,51400,221037	PHF2,JMJD6,PPME1,JMJD1C
3_Member	GO Biological Processes	GO:0070988	demethylation	-2.1264	0	6/14	328,5253,23210,51400,54890,221037	APEX1,PHF2,JMJD6,PPME1,ALKBH5,JMJD1C
3_Member	GO Biological Processes	GO:0016577	histone demethylation	-2.03029	0	3/4	5253,23210,221037	PHF2,JMJD6,JMJD1C
4_Summary	GO Biological Processes	GO:0035970	peptidyl-threonine dephosphorylation	-2.72057	0	5/8	5496,5499,5515,5516,5536,4133	PPM1G,PPP1CA,PPP2CA,PPP2CB,PPP5C,MAP2
4_Member	GO Biological Processes	GO:0035970	peptidyl-threonine dephosphorylation	-2.72057	0	5/8	5496,5499,5515,5516,5536	PPM1G,PPP1CA,PPP2CA,PPP2CB,PPP5C
4_Member	GO Biological Processes	GO:1904526	regulation of microtubule binding	-2.03029	0	3/4	4133,5515,5516	MAP2,PPP2CA,PPP2CB
5_Summary	GO Biological Processes	GO:0070050	neuron cellular homeostasis	-2.72057	0	5/8	490,4130,5562,23413,25978	ATP2B1,MAP1A,PRKAA1,NCS1,CHMP2B
5_Member	GO Biological Processes	GO:0070050	neuron cellular homeostasis	-2.72057	0	5/8	490,4130,5562,23413,25978	ATP2B1,MAP1A,PRKAA1,NCS1,CHMP2B
6_Summary	GO Biological Processes	GO:2000758	positive regulation of peptidyl-lysine acetylation	-2.72057	0	5/8	4089,5562,10856,11143,84656,1487,2140,3065,3619,4297,5253,5536,5978,6830,6880,7319,7468,8085,8607,8726,8861,9219,9329,10933,11315,23210,23476,25836,25865,26097,55729,56943,221037	SMAD4,PRKAA1,RUVBL2,KAT7,GLYR1,CTBP1,EYA3,HDAC1,INCENP,KMT2A,PHF2,PPP5C,REST,SUPT6H,TAF9,UBE2A,NSD2,KMT2D,RUVBL1,EED,LDB1,MTA2,GTF3C4,MORF4L1,PARK7,JMJD6,BRD4,NIPBL,PRKD2,CHTOP,ATF7IP,ENY2,JMJD1C
6_Member	GO Biological Processes	GO:2000758	positive regulation of peptidyl-lysine acetylation	-2.72057	0	5/8	4089,5562,10856,11143,84656	SMAD4,PRKAA1,RUVBL2,KAT7,GLYR1
6_Member	GO Biological Processes	GO:0016569	covalent chromatin modification	-2.18576	0	33/156	1487,2140,3065,3619,4089,4297,5253,5536,5562,5978,6830,6880,7319,7468,8085,8607,8726,8861,9219,9329,10856,10933,11143,11315,23210,23476,25836,25865,26097,55729,56943,84656,221037	CTBP1,EYA3,HDAC1,INCENP,SMAD4,KMT2A,PHF2,PPP5C,PRKAA1,REST,SUPT6H,TAF9,UBE2A,NSD2,KMT2D,RUVBL1,EED,LDB1,MTA2,GTF3C4,RUVBL2,MORF4L1,KAT7,PARK7,JMJD6,BRD4,NIPBL,PRKD2,CHTOP,ATF7IP,ENY2,GLYR1,JMJD1C
6_Member	GO Biological Processes	GO:0031058	positive regulation of histone modification	-2.15029	0	11/36	1487,4089,4297,8726,10856,11143,23476,25836,25865,26097,84656	CTBP1,SMAD4,KMT2A,EED,RUVBL2,KAT7,BRD4,NIPBL,PRKD2,CHTOP,GLYR1
6_Member	GO Biological Processes	GO:0016570	histone modification	-2.1033	0	32/152	1487,2140,3065,3619,4089,4297,5253,5536,5562,5978,6830,6880,7319,7468,8085,8607,8726,8861,9219,9329,10856,10933,11143,11315,23210,23476,25836,25865,26097,56943,84656,221037	CTBP1,EYA3,HDAC1,INCENP,SMAD4,KMT2A,PHF2,PPP5C,PRKAA1,REST,SUPT6H,TAF9,UBE2A,NSD2,KMT2D,RUVBL1,EED,LDB1,MTA2,GTF3C4,RUVBL2,MORF4L1,KAT7,PARK7,JMJD6,BRD4,NIPBL,PRKD2,CHTOP,ENY2,GLYR1,JMJD1C
6_Member	GO Biological Processes	GO:0035066	positive regulation of histone acetylation	-2.05445	0	4/7	4089,10856,11143,84656	SMAD4,RUVBL2,KAT7,GLYR1
6_Member	GO Biological Processes	GO:1905269	positive regulation of chromatin organization	-2.04731	0	12/42	1487,4089,4297,8726,10856,11143,23476,25836,25865,26097,55729,84656	CTBP1,SMAD4,KMT2A,EED,RUVBL2,KAT7,BRD4,NIPBL,PRKD2,CHTOP,ATF7IP,GLYR1
7_Summary	GO Biological Processes	GO:0006406	mRNA export from nucleus	-2.67033	0	20/75	3181,3267,4116,6396,6830,7919,8106,9877,9939,23049,26097,29894,51692,54890,55308,56943,79023,79228,81929,100101267,26121,10128,25909	HNRNPA2B1,AGFG1,MAGOH,SEC13,SUPT6H,DDX39B,PABPN1,ZC3H11A,RBM8A,SMG1,CHTOP,CPSF1,CPSF3,ALKBH5,DDX19A,ENY2,NUP37,THOC6,SEH1L,POM121C,PRPF31,LRPPRC,AHCTF1
7_Member	GO Biological Processes	GO:0006406	mRNA export from nucleus	-2.67033	0	20/75	3181,3267,4116,6396,6830,7919,8106,9877,9939,23049,26097,29894,51692,54890,55308,56943,79023,79228,81929,100101267	HNRNPA2B1,AGFG1,MAGOH,SEC13,SUPT6H,DDX39B,PABPN1,ZC3H11A,RBM8A,SMG1,CHTOP,CPSF1,CPSF3,ALKBH5,DDX19A,ENY2,NUP37,THOC6,SEH1L,POM121C
7_Member	GO Biological Processes	GO:0071427	mRNA-containing ribonucleoprotein complex export from nucleus	-2.67033	0	20/75	3181,3267,4116,6396,6830,7919,8106,9877,9939,23049,26097,29894,51692,54890,55308,56943,79023,79228,81929,100101267	HNRNPA2B1,AGFG1,MAGOH,SEC13,SUPT6H,DDX39B,PABPN1,ZC3H11A,RBM8A,SMG1,CHTOP,CPSF1,CPSF3,ALKBH5,DDX19A,ENY2,NUP37,THOC6,SEH1L,POM121C
7_Member	GO Biological Processes	GO:0071166	ribonucleoprotein complex localization	-2.21716	0	21/87	3181,3267,4116,6396,6830,7919,8106,9877,9939,23049,26097,26121,29894,51692,54890,55308,56943,79023,79228,81929,100101267	HNRNPA2B1,AGFG1,MAGOH,SEC13,SUPT6H,DDX39B,PABPN1,ZC3H11A,RBM8A,SMG1,CHTOP,PRPF31,CPSF1,CPSF3,ALKBH5,DDX19A,ENY2,NUP37,THOC6,SEH1L,POM121C
7_Member	GO Biological Processes	GO:0051028	mRNA transport	-2.18749	0	22/93	3181,3267,4116,6396,6830,7919,8106,9877,9939,10128,23049,25909,26097,29894,51692,54890,55308,56943,79023,79228,81929,100101267	HNRNPA2B1,AGFG1,MAGOH,SEC13,SUPT6H,DDX39B,PABPN1,ZC3H11A,RBM8A,LRPPRC,SMG1,AHCTF1,CHTOP,CPSF1,CPSF3,ALKBH5,DDX19A,ENY2,NUP37,THOC6,SEH1L,POM121C
8_Summary	GO Biological Processes	GO:0032757	positive regulation of interleukin-8 production	-2.67011	0	7/15	2149,5970,8915,10542,11315,25865,57506,5788	F2R,RELA,BCL10,LAMTOR5,PARK7,PRKD2,MAVS,PTPRC
8_Member	GO Biological Processes	GO:0032757	positive regulation of interleukin-8 production	-2.67011	0	7/15	2149,5970,8915,10542,11315,25865,57506	F2R,RELA,BCL10,LAMTOR5,PARK7,PRKD2,MAVS
8_Member	GO Biological Processes	GO:0032677	regulation of interleukin-8 production	-2.63848	0	8/19	2149,5788,5970,8915,10542,11315,25865,57506	F2R,PTPRC,RELA,BCL10,LAMTOR5,PARK7,PRKD2,MAVS
8_Member	GO Biological Processes	GO:0042228	interleukin-8 biosynthetic process	-2.58522	0	3/3	5970,8915,10542	RELA,BCL10,LAMTOR5
8_Member	GO Biological Processes	GO:0045414	regulation of interleukin-8 biosynthetic process	-2.58522	0	3/3	5970,8915,10542	RELA,BCL10,LAMTOR5
8_Member	GO Biological Processes	GO:0045416	positive regulation of interleukin-8 biosynthetic process	-2.58522	0	3/3	5970,8915,10542	RELA,BCL10,LAMTOR5
8_Member	GO Biological Processes	GO:0032637	interleukin-8 production	-2.47151	0	8/20	2149,5788,5970,8915,10542,11315,25865,57506	F2R,PTPRC,RELA,BCL10,LAMTOR5,PARK7,PRKD2,MAVS
9_Summary	GO Biological Processes	GO:0018958	phenol-containing compound metabolic process	-2.63848	0	8/19	231,1312,2184,4128,5469,10755,11315,136319,2820,3613,4952,57016,501,2653	AKR1B1,COMT,FAH,MAOA,MED1,GIPC1,PARK7,MTPN,GPD2,IMPA2,OCRL,AKR1B10,ALDH7A1,GCSH
9_Member	GO Biological Processes	GO:0018958	phenol-containing compound metabolic process	-2.63848	0	8/19	231,1312,2184,4128,5469,10755,11315,136319	AKR1B1,COMT,FAH,MAOA,MED1,GIPC1,PARK7,MTPN
9_Member	GO Biological Processes	GO:0019336	phenol-containing compound catabolic process	-2.58522	0	3/3	1312,2184,4128	COMT,FAH,MAOA
9_Member	GO Biological Processes	GO:1901616	organic hydroxy compound catabolic process	-2.29796	0	7/17	1312,2184,2820,3613,4128,4952,57016	COMT,FAH,GPD2,IMPA2,MAOA,OCRL,AKR1B10
9_Member	GO Biological Processes	GO:0006584	catecholamine metabolic process	-2.17101	0	5/10	231,1312,4128,11315,136319	AKR1B1,COMT,MAOA,PARK7,MTPN
9_Member	GO Biological Processes	GO:0009712	catechol-containing compound metabolic process	-2.17101	0	5/10	231,1312,4128,11315,136319	AKR1B1,COMT,MAOA,PARK7,MTPN
9_Member	GO Biological Processes	GO:0042135	neurotransmitter catabolic process	-2.05445	0	4/7	501,1312,2653,4128	ALDH7A1,COMT,GCSH,MAOA
10_Summary	GO Biological Processes	GO:0002431	Fc receptor mediated stimulatory signaling pathway	-2.61184	0	13/41	1445,2534,2885,5335,5788,6714,7456,7525,10095,10096,10097,10109,10163	CSK,FYN,GRB2,PLCG1,PTPRC,SRC,WIPF1,YES1,ARPC1B,ACTR3,ACTR2,ARPC2,WASF2
10_Member	GO Biological Processes	GO:0002431	Fc receptor mediated stimulatory signaling pathway	-2.61184	0	13/41	1445,2534,2885,5335,5788,6714,7456,7525,10095,10096,10097,10109,10163	CSK,FYN,GRB2,PLCG1,PTPRC,SRC,WIPF1,YES1,ARPC1B,ACTR3,ACTR2,ARPC2,WASF2
10_Member	GO Biological Processes	GO:0002433	immune response-regulating cell surface receptor signaling pathway involved in phagocytosis	-2.32951	0	12/39	2534,2885,5335,5788,6714,7456,7525,10095,10096,10097,10109,10163	FYN,GRB2,PLCG1,PTPRC,SRC,WIPF1,YES1,ARPC1B,ACTR3,ACTR2,ARPC2,WASF2
10_Member	GO Biological Processes	GO:0038094	Fc-gamma receptor signaling pathway	-2.32951	0	12/39	2534,2885,5335,5788,6714,7456,7525,10095,10096,10097,10109,10163	FYN,GRB2,PLCG1,PTPRC,SRC,WIPF1,YES1,ARPC1B,ACTR3,ACTR2,ARPC2,WASF2
10_Member	GO Biological Processes	GO:0038096	Fc-gamma receptor signaling pathway involved in phagocytosis	-2.32951	0	12/39	2534,2885,5335,5788,6714,7456,7525,10095,10096,10097,10109,10163	FYN,GRB2,PLCG1,PTPRC,SRC,WIPF1,YES1,ARPC1B,ACTR3,ACTR2,ARPC2,WASF2
11_Summary	GO Biological Processes	GO:0048671	negative regulation of collateral sprouting	-2.58522	0	3/3	3475,6696,23111	IFRD1,SPP1,SPART
11_Member	GO Biological Processes	GO:0048671	negative regulation of collateral sprouting	-2.58522	0	3/3	3475,6696,23111	IFRD1,SPP1,SPART
12_Summary	GO Biological Processes	GO:0003149	membranous septum morphogenesis	-2.58522	0	3/3	2535,7468,8321,4089	FZD2,NSD2,FZD1,SMAD4
12_Member	GO Biological Processes	GO:0003149	membranous septum morphogenesis	-2.58522	0	3/3	2535,7468,8321	FZD2,NSD2,FZD1
12_Member	GO Biological Processes	GO:0062009	secondary palate development	-2.03029	0	3/4	2535,4089,8321	FZD2,SMAD4,FZD1
13_Summary	GO Biological Processes	GO:0000492	box C/D snoRNP assembly	-2.58522	0	3/3	6880,8607,10856	TAF9,RUVBL1,RUVBL2
13_Member	GO Biological Processes	GO:0000492	box C/D snoRNP assembly	-2.58522	0	3/3	6880,8607,10856	TAF9,RUVBL1,RUVBL2
13_Member	GO Biological Processes	GO:0000491	small nucleolar ribonucleoprotein complex assembly	-2.03029	0	3/4	6880,8607,10856	TAF9,RUVBL1,RUVBL2
14_Summary	GO Biological Processes	GO:0060065	uterus development	-2.58522	0	3/3	4089,6714,25836	SMAD4,SRC,NIPBL
14_Member	GO Biological Processes	GO:0060065	uterus development	-2.58522	0	3/3	4089,6714,25836	SMAD4,SRC,NIPBL
15_Summary	GO Biological Processes	GO:0006730	one-carbon metabolic process	-2.47439	0	7/16	1719,4522,10768,23382,27430,81855,160428	DHFR,MTHFD1,AHCYL1,AHCYL2,MAT2B,SFXN3,ALDH1L2
15_Member	GO Biological Processes	GO:0006730	one-carbon metabolic process	-2.47439	0	7/16	1719,4522,10768,23382,27430,81855,160428	DHFR,MTHFD1,AHCYL1,AHCYL2,MAT2B,SFXN3,ALDH1L2
16_Summary	GO Biological Processes	GO:0008090	retrograde axonal transport	-2.42032	0	5/9	667,1778,4130,5048,23095,4133,5874,7014,26985,127829,1781,140735,4131,10128,23353,25777	DST,DYNC1H1,MAP1A,PAFAH1B1,KIF1B,MAP2,RAB27B,TERF2,AP3M1,ARL8A,DYNC1I2,DYNLL2,MAP1B,LRPPRC,SUN1,SUN2
16_Member	GO Biological Processes	GO:0008090	retrograde axonal transport	-2.42032	0	5/9	667,1778,4130,5048,23095	DST,DYNC1H1,MAP1A,PAFAH1B1,KIF1B
16_Member	GO Biological Processes	GO:0098930	axonal transport	-2.41227	0	10/29	667,1778,4130,4133,5048,5874,7014,23095,26985,127829	DST,DYNC1H1,MAP1A,MAP2,PAFAH1B1,RAB27B,TERF2,KIF1B,AP3M1,ARL8A
16_Member	GO Biological Processes	GO:2000574	regulation of microtubule motor activity	-2.37258	0	4/6	1781,4133,5048,140735	DYNC1I2,MAP2,PAFAH1B1,DYNLL2
16_Member	GO Biological Processes	GO:0010970	transport along microtubule	-2.09239	0	16/62	667,1778,1781,4130,4131,4133,5048,5874,7014,10128,23095,23353,25777,26985,127829,140735	DST,DYNC1H1,DYNC1I2,MAP1A,MAP1B,MAP2,PAFAH1B1,RAB27B,TERF2,LRPPRC,KIF1B,SUN1,SUN2,AP3M1,ARL8A,DYNLL2
16_Member	GO Biological Processes	GO:0099111	microtubule-based transport	-2.09239	0	16/62	667,1778,1781,4130,4131,4133,5048,5874,7014,10128,23095,23353,25777,26985,127829,140735	DST,DYNC1H1,DYNC1I2,MAP1A,MAP1B,MAP2,PAFAH1B1,RAB27B,TERF2,LRPPRC,KIF1B,SUN1,SUN2,AP3M1,ARL8A,DYNLL2
17_Summary	GO Biological Processes	GO:0051057	positive regulation of small GTPase mediated signal transduction	-2.31799	0	8/21	1399,1435,2149,2885,6714,6993,8036,10982	CRKL,CSF1,F2R,GRB2,SRC,DYNLT1,SHOC2,MAPRE2
17_Member	GO Biological Processes	GO:0051057	positive regulation of small GTPase mediated signal transduction	-2.31799	0	8/21	1399,1435,2149,2885,6714,6993,8036,10982	CRKL,CSF1,F2R,GRB2,SRC,DYNLT1,SHOC2,MAPRE2
18_Summary	GO Biological Processes	GO:0006476	protein deacetylation	-2.29197	0	10/30	1487,2316,3065,5562,5978,9219,10933,25836,25865,57805,84945	CTBP1,FLNA,HDAC1,PRKAA1,REST,MTA2,MORF4L1,NIPBL,PRKD2,CCAR2,ABHD13
18_Member	GO Biological Processes	GO:0006476	protein deacetylation	-2.29197	0	10/30	1487,2316,3065,5562,5978,9219,10933,25836,25865,57805	CTBP1,FLNA,HDAC1,PRKAA1,REST,MTA2,MORF4L1,NIPBL,PRKD2,CCAR2
18_Member	GO Biological Processes	GO:0090311	regulation of protein deacetylation	-2.17101	0	5/10	1487,5562,25836,25865,57805	CTBP1,PRKAA1,NIPBL,PRKD2,CCAR2
18_Member	GO Biological Processes	GO:0035601	protein deacylation	-2.05305	0	11/37	1487,2316,3065,5562,5978,9219,10933,25836,25865,57805,84945	CTBP1,FLNA,HDAC1,PRKAA1,REST,MTA2,MORF4L1,NIPBL,PRKD2,CCAR2,ABHD13
18_Member	GO Biological Processes	GO:0098732	macromolecule deacylation	-2.05305	0	11/37	1487,2316,3065,5562,5978,9219,10933,25836,25865,57805,84945	CTBP1,FLNA,HDAC1,PRKAA1,REST,MTA2,MORF4L1,NIPBL,PRKD2,CCAR2,ABHD13
19_Summary	GO Biological Processes	GO:0032786	positive regulation of DNA-templated transcription, elongation	-2.17634	0	8/22	2962,6827,6829,6830,6921,7919,23476,51755	GTF2F1,SUPT4H1,SUPT5H,SUPT6H,ELOC,DDX39B,BRD4,CDK12
19_Member	GO Biological Processes	GO:0032786	positive regulation of DNA-templated transcription, elongation	-2.17634	0	8/22	2962,6827,6829,6830,6921,7919,23476,51755	GTF2F1,SUPT4H1,SUPT5H,SUPT6H,ELOC,DDX39B,BRD4,CDK12
20_Summary	GO Biological Processes	GO:0016051	carbohydrate biosynthetic process	-2.16209	0	19/77	231,2026,2027,2820,3613,4190,4247,4790,5226,5341,5499,5500,6576,8402,8604,10165,51477,55454,55512	AKR1B1,ENO2,ENO3,GPD2,IMPA2,MDH1,MGAT2,NFKB1,PGD,PLEK,PPP1CA,PPP1CB,SLC25A1,SLC25A11,SLC25A12,SLC25A13,ISYNA1,CSGALNACT2,SMPD3
20_Member	GO Biological Processes	GO:0016051	carbohydrate biosynthetic process	-2.16209	0	19/77	231,2026,2027,2820,3613,4190,4247,4790,5226,5341,5499,5500,6576,8402,8604,10165,51477,55454,55512	AKR1B1,ENO2,ENO3,GPD2,IMPA2,MDH1,MGAT2,NFKB1,PGD,PLEK,PPP1CA,PPP1CB,SLC25A1,SLC25A11,SLC25A12,SLC25A13,ISYNA1,CSGALNACT2,SMPD3
